# Particle size distribution shift and diurnal concentration changes of environmental DNA caused by fish spawning behaviour

**DOI:** 10.1101/2023.06.19.545639

**Authors:** Satsuki Tsuji, Naoki Shibata

## Abstract

Spawning is one of the most significant aspects of fish life history, so understanding spawning is critical for the conservation and management of species. Recently, an efficient and non-invasive spawning detection method for spawning behaviour has been proposed, utilising the increased environmental DNA (eDNA) concentration and nuclear/mitochondrial eDNA ratio associated with fish spawning. However, little is known about the characteristics and dynamics of sperm-derived eDNA, which is key to detection. This study focused on changes in eDNA particle size distribution (PSD) and concentrations pre-, post-, and during spawning of Ayu, *Plecoglossus altivelis*. Firstly, PSD changes between pre- and post-spawning were investigated by comparing concentrations and proportions of eDNA obtained from filters with different pore sizes. Secondly, the diurnal changes in eDNA concentration were monitored at the peak of the spawning season by collecting river water every one or three hours. Results showed that eDNA related to sperm-head size increased at post-spawning, and eDNA concentrations had significant diurnal changes with a peak during the spawning time window. These findings suggest that semi-selective recovery of sperm-derived eDNA based on particle size and/or sampling during the spawning time window with increased concentrations can improve the detection sensitivity of eDNA-based spawning surveys. This study provides essential basic information for advancing eDNA-based spawning surveys and contributes to their further development.
