## Supplemental Tables for "Particle size distribution shift and diurnal concentration changes of environmental DNA caused by fish spawning behaviour"

### Sheet: Table S1
	Table S1 Summary of spawning status around each survey date based on the direct observations of eggs in the Shiotsu-o River.
		Original data was downloaded from Shiga Prefectural Fisheries Experiment Station site (https://www.pref.shiga.lg.jp/file/attachment/5310978.pdf, https://www.pref.shiga.lg.jp/file/attachment/5387058.pdf; 4th Feb. 2024 downloaded)
	Year	Date	Flow (m3/s)	Spawning area (m2)	Estimated number of eggs
	2020	26-27, Aug.	0.4	0	0
		8-11, Sep.	0.299	4	4000
		23-28, Sep.	0.235	245	31793000
		6-9, Oct.	0.694	85	2971000
		20-22, Oct.	0.278	11	194000
	2021	27, Aug.-1st Sep.	0.655	13	210
		13-16, Sep.	0.778	660	22491
		27-30, Sep.	0.579	478	33957
		11-14, Oct.	0.411	56	2071
		25-27, Oct.	0.365	47	948

### Sheet: Table S2
	Table S2 Water and ambient temperatures during the survey in Exp. 2
	Date	Time point	Water temperature °C	Ambient temperature °C
	20 Sept 2021	15:00	23.5	25
		17:00	22	22
		18:00	22	21.5
		19:00	21	21
		20:00	21	21
		21:00	21	21
		22:00	21	20.5
		24:00	20	19.5
	21 Sept 2021	3:00	20	19.5
		6:00	20	20
		9:00	21.5	23
		12:00	23	26.5
		15:00	28	29.5
		18:00	24	26

### Sheet: Table S3
	Table S3 The water depth and flow velocity at the survey site in Exp. 2
	Distance from right bank (m)	Water depth (cm)	Flow velocity (cm/sec)
	0.5	17.5	11.3296
	1	20.1	47.3808
	1.5	27.5	58.8433
	2	25.5	45.5992
	2.5	21	61.2406
	3	19.5	54.3631
	3.5	19.5	61.2144
	4	18	60.4939
	4.5	15.5	52.6208
	5	15	48.2454
	5.5	11	32.4992
	6	9.5	27.7308
	6.5	6	18.7835
	7	5	12.7051
	7.5	5	31.8704
	8	6	9.3384
	Average	15.1	39.6412

### Sheet: Table S4
	Table S4 The p-values obtained from the non-parametric (a-c) and parametric analyses (d-f) for eDNA concentration and ratio in Exp. 1, Fig. 2
	(a) cytb, Conover’s test							(d) cytb, HSD test
			13th Seq.	13th Seq.	22nd Seq.	22nd Seq.				13th Seq.	13th Seq.	22nd Seq.	22nd Seq.
			Daytime	Nighttime	Daytime	Nighttime				Daytime	Nighttime	Daytime	Nighttime
	13th Seq.	Daytime	-	-	-	-		13th Seq.	Daytime	-	-	-	-
	13th Seq.	Nighttime	0.8089	-	-	-		13th Seq.	Nighttime	1	-	-	-
	22nd Seq.	Daytime	< 0.05 *	< 0.05 *	-	-		22nd Seq.	Daytime	< 0.01 **	< 0.01 **	-	-
	22nd Seq.	Nighttime	< 0.01 **	< 0.01 **	0.1091	-		22nd Seq.	Nighttime	< 0.001 ***	< 0.001 ***	< 0.001 ***	-
	(b) RAG1, Conover’s test							(e) RAG1, HSD test
			13th Seq.	13th Seq.	22nd Seq.	22nd Seq.				13th Seq.	13th Seq.	22nd Seq.	22nd Seq.
			Daytime	Nighttime	Daytime	Nighttime				Daytime	Nighttime	Daytime	Nighttime
	13th Seq.	Daytime	-	-	-	-		13th Seq.	Daytime	-	-	-	-
	13th Seq.	Nighttime	0.20293	-	-	-		13th Seq.	Nighttime	1	-	-	-
	22nd Seq.	Daytime	< 0.01 **	< 0.05 *	-	-		22nd Seq.	Daytime	< 0.05 *	< 0.01 **	-	-
	22nd Seq.	Nighttime	< 0.001 ***	< 0.01 **	0.07433	-		22nd Seq.	Nighttime	< 0.001 ***	< 0.001 ***	< 0.001 ***	-
	(c) RAG1/cytb ratio, Conover’s test							(f) RAG1/cytb ratio, HSD test
			13th Seq.	13th Seq.	22nd Seq.	22nd Seq.				13th Seq.	13th Seq.	22nd Seq.	22nd Seq.
			Daytime	Nighttime	Daytime	Nighttime				Daytime	Nighttime	Daytime	Nighttime
	13th Seq.	Daytime	-	-	-	-		13th Seq.	Daytime	-	-	-	-
	13th Seq.	Nighttime	0.1514	-	-	-		13th Seq.	Nighttime	0.16	-	-	-
	22nd Seq.	Daytime	0.2965	0.5038	-	-		22nd Seq.	Daytime	0.57	0.74	-	-
	22nd Seq.	Nighttime	< 0.01 **	0.1265	< 0.05 *	-		22nd Seq.	Nighttime	< 0.001 ***	< 0.001 ***	< 0.001 ***	-

### Sheet: Table S5
	Table S5 The p-values obtained from the parametric and non-parametric analyses for eDNA concentration and ratio in Exp. 1
	The Bonferroni correction was applied, and the minimum level of significance was set at p < 0.01
	DNA Region	type	Filter pore size (µm)	13th Sep.		22th Sep
				wilcox.test	t.test	wilcox.test	t.test
	cyt b	eDNA conc	0.7	1	0.9	0.1	< 0.001
	cyt b	eDNA conc	2	0.2	0.15	0.1	< 0.01
	cyt b	eDNA conc	8	0.4	0.29	0.1	< 0.01
	cyt b	eDNA conc	14	1	0.62	0.1	< 0.01
	cyt b	eDNA conc	20	0.7	0.94	0.1	0.02
	cyt b	PSD	0.7	1	0.7	0.1	0.03665
	cyt b	PSD	2	0.3	0.2068	0.1	< 0.01
	cyt b	PSD	8	0.4	0.3008	0.1	0.1257
	cyt b	PSD	14	0.4	0.3898	0.1	0.09952
	cyt b	PSD	20	1	0.9587	0.7	0.5094
	RAG1	eDNA conc	0.7	1	0.89	0.1	< 0.001
	RAG1	eDNA conc	2	0.1	0.02	0.1	< 0.01
	RAG1	eDNA conc	8	0.3	0.61	0.1	< 0.01
	RAG1	eDNA conc	14	0.6	0.41	0.1	< 0.01
	RAG1	eDNA conc	20	0.7	0.97	0.1	0.03
	RAG1	PSD	0.7	0.4	0.3884	0.1	< 0.001
	RAG1	PSD	2	0.2	0.1503	0.1	< 0.01
	RAG1	PSD	8	1	0.844	0.5	0.5915
	RAG1	PSD	14	0.7	0.2904	0.4	0.3339
	RAG1	PSD	20	0.7	0.6766	1	0.7906
	RAG1 / cytb		0.7	0.5	0.2879	0.4	0.4368
	RAG1 / cytb		2	0.1	0.0286	0.1	< 0.01
	RAG1 / cytb		8	0.3	0.1012	0.1	0.01125
	RAG1 / cytb		14	0.7	0.3868	0.1	0.05038
	RAG1 / cytb		20	0.7	0.4047	0.1	0.03459

### Sheet: Table S6
	Table S6 All raw data of qPCR (DNA copies per 2 μL template DNA) in Experiment 1.
	Day	Replication ID	Filter pore size	Sampling timming	Quantity copies/2µL	Region	PSD %
	13 Sep. 2020	1	0.7	Day	2721.11	cytb	38.4569
	13 Sep. 2020	2	0.7	Day	3243.45	cytb	51.1963
	13 Sep. 2020	3	0.7	Day	1962.99	cytb	39.3728
	13 Sep. 2020	1	2	Day	2206.65	cytb	31.1862
	13 Sep. 2020	2	2	Day	1871.88	cytb	29.5466
	13 Sep. 2020	3	2	Day	1708.58	cytb	34.2699
	13 Sep. 2020	1	8	Day	742.971	cytb	10.5003
	13 Sep. 2020	2	8	Day	599.856	cytb	9.46843
	13 Sep. 2020	3	8	Day	568.831	cytb	11.4094
	13 Sep. 2020	1	14	Day	550.505	cytb	7.78019
	13 Sep. 2020	2	14	Day	350.165	cytb	5.52718
	13 Sep. 2020	3	14	Day	297.997	cytb	5.97711
	13 Sep. 2020	1	20	Day	854.497	cytb	12.0765
	13 Sep. 2020	2	20	Day	269.98	cytb	4.26151
	13 Sep. 2020	3	20	Day	447.251	cytb	8.97076
	13 Sep. 2020	1	0.7	Night	3140.84	cytb	47.0086
	13 Sep. 2020	2	0.7	Night	2543.03	cytb	40.1548
	13 Sep. 2020	3	0.7	Night	2050.29	cytb	35.2765
	13 Sep. 2020	1	2	Night	2081.62	cytb	31.1554
	13 Sep. 2020	2	2	Night	2481.01	cytb	39.1755
	13 Sep. 2020	3	2	Night	2241.45	cytb	38.5656
	13 Sep. 2020	1	8	Night	525.74	cytb	7.86869
	13 Sep. 2020	2	8	Night	434.404	cytb	6.8593
	13 Sep. 2020	3	8	Night	649.869	cytb	11.1814
	13 Sep. 2020	1	14	Night	346.152	cytb	5.18083
	13 Sep. 2020	2	14	Night	372.659	cytb	5.88433
	13 Sep. 2020	3	14	Night	343.97	cytb	5.91821
	13 Sep. 2020	1	20	Night	587.055	cytb	8.7864
	13 Sep. 2020	2	20	Night	501.962	cytb	7.92604
	13 Sep. 2020	3	20	Night	526.473	cytb	9.05829
	13 Sep. 2020	1	0.7	Day	246.841	RAG1	55.6463
	13 Sep. 2020	2	0.7	Day	339.027	RAG1	77.1633
	13 Sep. 2020	3	0.7	Day	154.257	RAG1	52.8225
	13 Sep. 2020	1	2	Day	133.66	RAG1	30.1314
	13 Sep. 2020	2	2	Day	80.9365	RAG1	18.4213
	13 Sep. 2020	3	2	Day	99.4356	RAG1	34.0499
	13 Sep. 2020	1	8	Day	15.8596	RAG1	3.57529
	13 Sep. 2020	2	8	Day	6.3758	RAG1	1.45115
	13 Sep. 2020	3	8	Day	12.9032	RAG1	4.41848
	13 Sep. 2020	1	14	Day	17.4798	RAG1	3.94053
	13 Sep. 2020	2	14	Day	5.60345	RAG1	1.27536
	13 Sep. 2020	3	14	Day	12.8697	RAG1	4.40699
	13 Sep. 2020	1	20	Day	29.7493	RAG1	6.70647
	13 Sep. 2020	2	20	Day	7.42022	RAG1	1.68886
	13 Sep. 2020	3	20	Day	12.5634	RAG1	4.30209
	13 Sep. 2020	1	0.7	Night	339.823	RAG1	61.392
	13 Sep. 2020	2	0.7	Night	242.567	RAG1	52.2742
	13 Sep. 2020	3	0.7	Night	189.358	RAG1	44.9679
	13 Sep. 2020	1	2	Night	169.265	RAG1	30.5793
	13 Sep. 2020	2	2	Night	188.676	RAG1	40.6605
	13 Sep. 2020	3	2	Night	190.777	RAG1	45.305
	13 Sep. 2020	1	8	Night	16.8031	RAG1	3.03563
	13 Sep. 2020	2	8	Night	8.11511	RAG1	1.74884
	13 Sep. 2020	3	8	Night	17.0937	RAG1	4.05933
	13 Sep. 2020	1	14	Night	10.0365	RAG1	1.81319
	13 Sep. 2020	2	14	Night	8.04054	RAG1	1.73277
	13 Sep. 2020	3	14	Night	8.27432	RAG1	1.96495
	13 Sep. 2020	1	20	Night	17.6017	RAG1	3.17991
	13 Sep. 2020	2	20	Night	16.6289	RAG1	3.58361
	13 Sep. 2020	3	20	Night	15.8567	RAG1	3.76559
	22 Sep. 2020	1	0.7	Day	11922.9	cytb	35.644
	22 Sep. 2020	2	0.7	Day	11300.7	cytb	37.1247
	22 Sep. 2020	3	0.7	Day	6640.49	cytb	28.5394
	22 Sep. 2020	1	2	Day	11747.6	cytb	35.1199
	22 Sep. 2020	2	2	Day	11743.5	cytb	38.5795
	22 Sep. 2020	3	2	Day	10032.7	cytb	43.1186
	22 Sep. 2020	1	8	Day	2843.84	cytb	8.50177
	22 Sep. 2020	2	8	Day	3093.19	cytb	10.1617
	22 Sep. 2020	3	8	Day	3153.16	cytb	13.5516
	22 Sep. 2020	1	14	Day	2602.15	cytb	7.77923
	22 Sep. 2020	2	14	Day	1859.89	cytb	6.11006
	22 Sep. 2020	3	14	Day	1383.38	cytb	5.94547
	22 Sep. 2020	1	20	Day	4333.48	cytb	12.9551
	22 Sep. 2020	2	20	Day	2442.51	cytb	8.02407
	22 Sep. 2020	3	20	Day	2058	cytb	8.84487
	22 Sep. 2020	1	0.7	Night	47073.3	cytb	21.9258
	22 Sep. 2020	2	0.7	Night	43349.1	cytb	20.405
	22 Sep. 2020	3	0.7	Night	46833.8	cytb	20.5452
	22 Sep. 2020	1	2	Night	117061	cytb	54.5244
	22 Sep. 2020	2	2	Night	128384	cytb	60.4323
	22 Sep. 2020	3	2	Night	137809	cytb	60.4547
	22 Sep. 2020	1	8	Night	16676.3	cytb	7.76748
	22 Sep. 2020	2	8	Night	13263.9	cytb	6.24348
	22 Sep. 2020	3	8	Night	16965	cytb	7.44225
	22 Sep. 2020	1	14	Night	10554.2	cytb	4.91594
	22 Sep. 2020	2	14	Night	9631.79	cytb	4.53382
	22 Sep. 2020	3	14	Night	12834.2	cytb	5.63017
	22 Sep. 2020	1	20	Night	23329.5	cytb	10.8664
	22 Sep. 2020	2	20	Night	17814.1	cytb	8.38533
	22 Sep. 2020	3	20	Night	13512.4	cytb	5.92765
	22 Sep. 2020	1	0.7	Day	888.184	RAG1	36.961
	22 Sep. 2020	2	0.7	Day	664.694	RAG1	33.7265
	22 Sep. 2020	3	0.7	Day	561.922	RAG1	34.6199
	22 Sep. 2020	1	2	Day	1072.83	RAG1	44.645
	22 Sep. 2020	2	2	Day	1041.78	RAG1	52.8598
	22 Sep. 2020	3	2	Day	797.214	RAG1	49.1161
	22 Sep. 2020	1	8	Day	103.892	RAG1	4.32337
	22 Sep. 2020	2	8	Day	91.2015	RAG1	4.62755
	22 Sep. 2020	3	8	Day	104.509	RAG1	6.43877
	22 Sep. 2020	1	14	Day	95.6793	RAG1	3.98161
	22 Sep. 2020	2	14	Day	58.5854	RAG1	2.97262
	22 Sep. 2020	3	14	Day	56.26	RAG1	3.46617
	22 Sep. 2020	1	20	Day	242.443	RAG1	10.089
	22 Sep. 2020	2	20	Day	114.575	RAG1	5.81354
	22 Sep. 2020	3	20	Day	103.215	RAG1	6.35908
	22 Sep. 2020	1	0.7	Night	4289.44	RAG1	17.7821
	22 Sep. 2020	2	0.7	Night	3275.94	RAG1	14.8477
	22 Sep. 2020	3	0.7	Night	3515.06	RAG1	13.5264
	22 Sep. 2020	1	2	Night	14638.6	RAG1	60.6851
	22 Sep. 2020	2	2	Night	15197.9	RAG1	68.8821
	22 Sep. 2020	3	2	Night	17882.7	RAG1	68.8152
	22 Sep. 2020	1	8	Night	1382.32	RAG1	5.73049
	22 Sep. 2020	2	8	Night	1007.84	RAG1	4.56789
	22 Sep. 2020	3	8	Night	1699.95	RAG1	6.54165
	22 Sep. 2020	1	14	Night	909.492	RAG1	3.77035
	22 Sep. 2020	2	14	Night	815.206	RAG1	3.6948
	22 Sep. 2020	3	14	Night	1710.49	RAG1	6.58222
	22 Sep. 2020	1	20	Night	2902.36	RAG1	12.0319
	22 Sep. 2020	2	20	Night	1766.73	RAG1	8.00744
	22 Sep. 2020	3	20	Night	1178.36	RAG1	4.53451

### Sheet: Table S7
	Table S7 All raw data of qPCR (DNA copies per 2 μL template DNA) in Experiment 2.
	Time point	Replication ID	Quantity copies/2µL
	Day1-15	1	32370
	Day1-15	2	44560
	Day1-15	3	37300
	Day1-17	1	50400
	Day1-17	2	77930
	Day1-17	3	76780
	Day1-18	1	120200
	Day1-18	2	157700
	Day1-18	3	124100
	Day1-19	1	357100
	Day1-19	2	563400
	Day1-19	3	438700
	Day1-20	1	623250
	Day1-20	2	NA
	Day1-20	3	NA
	Day1-21	1	249200
	Day1-21	2	493500
	Day1-21	3	449000
	Day1-22	1	210700
	Day1-22	2	NA
	Day1-22	3	NA
	Day1-24	1	100000
	Day1-24	2	139100
	Day1-24	3	103700
	Day2-03	1	48500
	Day2-03	2	37520
	Day2-03	3	33330
	Day2-06	1	24150
	Day2-06	2	16300
	Day2-06	3	23040
	Day2-09	1	12740
	Day2-09	2	18530
	Day2-09	3	29750
	Day2-12	1	19260
	Day2-12	2	21220
	Day2-12	3	17690
	Day2-15	1	23930
	Day2-15	2	32570
	Day2-15	3	17790
	Day2-18	1	74550
	Day2-18	2	98830
	Day2-18	3	97330
